# RNA recoding in cephalopods tailors microtubule motor protein function

**DOI:** 10.1101/2022.09.25.509396

**Authors:** Kavita J. Rangan, Samara L. Reck-Peterson

## Abstract

RNA editing is a widespread epigenetic process that can alter the amino acid sequence of proteins, termed ‘recoding’. In cephalopods, recoding occurs in most proteins and is hypothesized to be an adaptive strategy to generate phenotypic plasticity. However, how animals use RNA recoding dynamically is largely unexplored. Using microtubule motors as a model, we found that squid rapidly employ RNA recoding to enhance kinesin function in response to cold ocean temperature. We also identified tissue-specific recoded squid kinesin variants that displayed distinct motile properties. Finally, we showed that cephalopod recoding sites can guide the discovery of functional substitutions in non-cephalopod dynein and kinesin. Thus, RNA recoding is a dynamic mechanism that generates phenotypic plasticity in cephalopods and informs the functional characterization of conserved non-cephalopod proteins.
