## Supplementary material for "RNA recoding in cephalopods tailors microtubule motor protein function": Data S1

### Sheet: Table 1
Data S1. Top 100 GO terms (category: biological process) significantly enriched amongst D. pealeii edited transcripts (highlighted in blue) and unedited transcripts (highlighted in yellow) as compared to the full D. pealeii transcriptome.
Edited proteins				Unedited proteins
GO ID	GO Name	FDR	P-Value	GO ID	GO Name	FDR	P-Value
GO:0051234	establishment of localization	1.85e-24	3.16e-28	GO:0006357	regulation of transcription by RNA polymerase II	1.45e-30	9.91e-34
GO:0006810	transport	4.12e-23	9.38e-27	GO:0006366	transcription by RNA polymerase II	8.94e-29	7.64e-32
GO:0035556	intracellular signal transduction	5.6e-18	2.55e-21	GO:0000122	negative regulation of transcription by RNA polymerase II	7.4e-26	6.74e-29
GO:0044267	cellular protein metabolic process	2.6e-17	1.33e-20	GO:0006355	regulation of transcription, DNA-templated	6.51e-23	7.04e-26
GO:0051179	localization	4.19e-17	2.38e-20	GO:1903506	regulation of nucleic acid-templated transcription	1.8e-22	2.05e-25
GO:0051649	establishment of localization in cell	1.43e-16	8.95e-20	GO:2001141	regulation of RNA biosynthetic process	2.13e-22	2.55e-25
GO:0019538	protein metabolic process	3.77e-16	2.58e-19	GO:0006351	transcription, DNA-templated	2.86e-21	3.58e-24
GO:0006508	proteolysis	6.79e-16	5.8e-19	GO:0097659	nucleic acid-templated transcription	3.2e-21	4.18e-24
GO:0016192	vesicle-mediated transport	1e-15	1.03e-18	GO:0032774	RNA biosynthetic process	4.09e-21	6.19e-24
GO:0007154	cell communication	4.96e-15	5.65e-18	GO:1903507	negative regulation of nucleic acid-templated transcription	4.09e-21	6.29e-24
GO:1901564	organonitrogen compound metabolic process	5.37e-15	6.42e-18	GO:1902679	negative regulation of RNA biosynthetic process	4.09e-21	6.29e-24
GO:0023052	signaling	8.6e-15	1.08e-17	GO:0045892	negative regulation of transcription, DNA-templated	4.09e-21	6.04e-24
GO:0030163	protein catabolic process	4.6e-14	6.02e-17	GO:2000113	negative regulation of cellular macromolecule biosynthetic process	1.35e-20	2.16e-23
GO:0044257	cellular protein catabolic process	5.29e-13	7.84e-16	GO:0010558	negative regulation of macromolecule biosynthetic process	3.05e-20	5.03e-23
GO:0051641	cellular localization	6.51e-13	1.03e-15	GO:0051253	negative regulation of RNA metabolic process	1.71e-19	2.92e-22
GO:0051603	proteolysis involved in cellular protein catabolic process	6.51e-13	1.07e-15	GO:0031327	negative regulation of cellular biosynthetic process	1.29e-18	2.28e-21
GO:1902531	regulation of intracellular signal transduction	6.51e-13	1.07e-15	GO:0034654	nucleobase-containing compound biosynthetic process	2.39e-18	4.35e-21
GO:0046907	intracellular transport	3.13e-12	5.35e-15	GO:0051252	regulation of RNA metabolic process	4.6e-18	8.64e-21
GO:0032879	regulation of localization	3.56e-12	6.28e-15	GO:0045934	negative regulation of nucleobase-containing compound metabolic process	4.89e-18	9.46e-21
GO:0043412	macromolecule modification	4.39e-12	8.25e-15	GO:0009890	negative regulation of biosynthetic process	2.05e-17	4.09e-20
GO:0044248	cellular catabolic process	5.67e-12	1.1e-14	GO:0019438	aromatic compound biosynthetic process	2.68e-17	5.5e-20
GO:0065008	regulation of biological quality	7.83e-12	1.56e-14	GO:0019219	regulation of nucleobase-containing compound metabolic process	6.58e-17	1.39e-19
GO:0007165	signal transduction	1.63e-11	3.34e-14	GO:0018130	heterocycle biosynthetic process	7.73e-17	1.67e-19
GO:0006464	cellular protein modification process	1.67e-11	3.63e-14	GO:2000112	regulation of cellular macromolecule biosynthetic process	2.66e-16	5.91e-19
GO:0036211	protein modification process	1.67e-11	3.63e-14	GO:0010556	regulation of macromolecule biosynthetic process	1.06e-15	2.41e-18
GO:0050896	response to stimulus	1.8e-11	4.1e-14	GO:0031326	regulation of cellular biosynthetic process	1.79e-15	4.17e-18
GO:1901565	organonitrogen compound catabolic process	6.47e-11	1.58e-13	GO:1901362	organic cyclic compound biosynthetic process	1.05e-14	2.51e-17
GO:0009987	cellular process	8.72e-11	2.23e-13	GO:0090304	nucleic acid metabolic process	1.58e-14	3.86e-17
GO:0010498	proteasomal protein catabolic process	1.67e-10	4.37e-13	GO:0009889	regulation of biosynthetic process	4.82e-14	1.21e-16
GO:0006811	ion transport	2.24e-10	6.01e-13	GO:0034645	cellular macromolecule biosynthetic process	1.78e-13	4.55e-16
GO:0006511	ubiquitin-dependent protein catabolic process	3.61e-10	1.03e-12	GO:0010452	histone H3-K36 methylation	2.33e-13	6.1e-16
GO:0019941	modification-dependent protein catabolic process	4.37e-10	1.27e-12	GO:0009059	macromolecule biosynthetic process	3.5e-13	9.55e-16
GO:0070647	protein modification by small protein conjugation or removal	1e-09	3.08e-12	GO:0016070	RNA metabolic process	1.26e-12	3.59e-15
GO:0010646	regulation of cell communication	1.01e-09	3.17e-12	GO:0006139	nucleobase-containing compound metabolic process	3.71e-12	1.08e-14
GO:0043632	modification-dependent macromolecule catabolic process	1.44e-09	4.6e-12	GO:0097676	histone H3-K36 dimethylation	2.36e-11	7e-14
GO:0023051	regulation of signaling	2.24e-09	7.26e-12	GO:0018027	peptidyl-lysine dimethylation	3.83e-11	1.15e-13
GO:0051049	regulation of transport	3.28e-09	1.08e-11	GO:0006725	cellular aromatic compound metabolic process	4.79e-11	1.47e-13
GO:0045184	establishment of protein localization	1.69e-08	5.97e-11	GO:0046483	heterocycle metabolic process	1.08e-10	3.43e-13
GO:1903827	regulation of cellular protein localization	2.05e-08	7.35e-11	GO:0044271	cellular nitrogen compound biosynthetic process	1.78e-10	5.79e-13
GO:0008104	protein localization	2.06e-08	7.49e-11	GO:0010468	regulation of gene expression	4.51e-10	1.51e-12
GO:0016567	protein ubiquitination	2.26e-08	8.36e-11	GO:0045591	positive regulation of regulatory T cell differentiation	8.08e-10	2.76e-12
GO:0009056	catabolic process	2.73e-08	1.02e-10	GO:1901360	organic cyclic compound metabolic process	1.33e-09	4.68e-12
GO:0042391	regulation of membrane potential	2.83e-08	1.08e-10	GO:0043249	erythrocyte maturation	1.6e-09	5.72e-12
GO:0033036	macromolecule localization	3.36e-08	1.3e-10	GO:0051446	positive regulation of meiotic cell cycle	5.02e-09	1.89e-11
GO:0051716	cellular response to stimulus	3.51e-08	1.38e-10	GO:0010845	positive regulation of reciprocal meiotic recombination	1.05e-08	4.18e-11
GO:0043161	proteasome-mediated ubiquitin-dependent protein catabolic process	4.56e-08	1.87e-10	GO:0010520	regulation of reciprocal meiotic recombination	1.05e-08	4.18e-11
GO:0009057	macromolecule catabolic process	5.98e-08	2.48e-10	GO:0034968	histone lysine methylation	1.32e-08	5.35e-11
GO:0060341	regulation of cellular localization	9.23e-08	3.94e-10	GO:0048821	erythrocyte development	1.63e-08	6.69e-11
GO:0015031	protein transport	1.81e-07	8.25e-10	GO:0045836	positive regulation of meiotic nuclear division	1.78e-08	7.4e-11
GO:0015833	peptide transport	2.42e-07	1.12e-09	GO:0045066	regulatory T cell differentiation	1.93e-08	8.23e-11
GO:0061564	axon development	2.51e-07	1.17e-09	GO:0045589	regulation of regulatory T cell differentiation	1.93e-08	8.23e-11
GO:0051656	establishment of organelle localization	3.54e-07	1.71e-09	GO:2000677	regulation of transcription regulatory region DNA binding	3.33e-08	1.46e-10
GO:0007409	axonogenesis	3.88e-07	1.9e-09	GO:0035822	gene conversion	3.35e-08	1.53e-10
GO:0044265	cellular macromolecule catabolic process	4.32e-07	2.16e-09	GO:0006311	meiotic gene conversion	3.35e-08	1.53e-10
GO:0044262	cellular carbohydrate metabolic process	4.33e-07	2.2e-09	GO:0060766	negative regulation of androgen receptor signaling pathway	5.84e-08	2.69e-10
GO:0006468	protein phosphorylation	4.63e-07	2.45e-09	GO:0015074	DNA integration	8.53e-08	4.03e-10
GO:0051640	organelle localization	4.63e-07	2.45e-09	GO:0051568	histone H3-K4 methylation	1.15e-07	5.56e-10
GO:0044087	regulation of cellular component biogenesis	4.63e-07	2.44e-09	GO:0000416	positive regulation of histone H3-K36 methylation	1.66e-07	8.11e-10
GO:0007267	cell-cell signaling	4.63e-07	2.41e-09	GO:0060765	regulation of androgen receptor signaling pathway	1.85e-07	9.18e-10
GO:0031329	regulation of cellular catabolic process	5.27e-07	2.82e-09	GO:0045580	regulation of T cell differentiation	1.85e-07	9.26e-10
GO:0009966	regulation of signal transduction	5.38e-07	2.91e-09	GO:0051445	regulation of meiotic cell cycle	2.04e-07	1.05e-09
GO:0043269	regulation of ion transport	6.73e-07	3.72e-09	GO:0018022	peptidyl-lysine methylation	2.04e-07	1.05e-09
GO:0030162	regulation of proteolysis	1.09e-06	6.2e-09	GO:0018023	peptidyl-lysine trimethylation	2.04e-07	1.05e-09
GO:0048518	positive regulation of biological process	1.59e-06	9.51e-09	GO:2001255	positive regulation of histone H3-K36 trimethylation	2.83e-07	1.5e-09
GO:0072657	protein localization to membrane	1.72e-06	1.05e-08	GO:0034641	cellular nitrogen compound metabolic process	2.83e-07	1.49e-09
GO:0061024	membrane organization	1.88e-06	1.17e-08	GO:0040020	regulation of meiotic nuclear division	2.99e-07	1.6e-09
GO:0000165	MAPK cascade	1.88e-06	1.17e-08	GO:0016571	histone methylation	4.15e-07	2.25e-09
GO:0042886	amide transport	2.02e-06	1.28e-08	GO:0080182	histone H3-K4 trimethylation	5.97e-07	3.3e-09
GO:0048812	neuron projection morphogenesis	2.73e-06	1.74e-08	GO:0045619	regulation of lymphocyte differentiation	7.56e-07	4.22e-09
GO:0042176	regulation of protein catabolic process	2.79e-06	1.8e-08	GO:2001253	regulation of histone H3-K36 trimethylation	7.56e-07	4.26e-09
GO:1901698	response to nitrogen compound	3.33e-06	2.16e-08	GO:0031062	positive regulation of histone methylation	8.39e-07	4.77e-09
GO:0034765	regulation of ion transmembrane transport	3.68e-06	2.47e-08	GO:0061515	myeloid cell development	1.07e-06	6.23e-09
GO:0032880	regulation of protein localization	4.73e-06	3.23e-08	GO:0000414	regulation of histone H3-K36 methylation	1.08e-06	6.35e-09
GO:0034762	regulation of transmembrane transport	5.1e-06	3.51e-08	GO:0045582	positive regulation of T cell differentiation	1.24e-06	7.34e-09
GO:0048667	cell morphogenesis involved in neuron differentiation	5.15e-06	3.57e-08	GO:1901576	organic substance biosynthetic process	1.53e-06	9.15e-09
GO:1903829	positive regulation of cellular protein localization	5.27e-06	3.69e-08	GO:0044249	cellular biosynthetic process	1.6e-06	9.63e-09
GO:0060560	developmental growth involved in morphogenesis	6.61e-06	4.7e-08	GO:0030217	T cell differentiation	3.76e-06	2.35e-08
GO:0055085	transmembrane transport	6.66e-06	4.77e-08	GO:0045911	positive regulation of DNA recombination	3.88e-06	2.45e-08
GO:0043087	regulation of GTPase activity	6.67e-06	4.82e-08	GO:0097198	histone H3-K36 trimethylation	4.54e-06	2.89e-08
GO:0032990	cell part morphogenesis	7.9e-06	5.8e-08	GO:0016584	nucleosome positioning	6.49e-06	4.18e-08
GO:0140352	export from cell	8.18e-06	6.05e-08	GO:0061982	meiosis I cell cycle process	7.14e-06	4.63e-08
GO:1901575	organic substance catabolic process	9.49e-06	7.13e-08	GO:0051172	negative regulation of nitrogen compound metabolic process	9.01e-06	5.95e-08
GO:0120039	plasma membrane bounded cell projection morphogenesis	9.77e-06	7.4e-08	GO:2000243	positive regulation of reproductive process	9.03e-06	6.01e-08
GO:0051648	vesicle localization	9.91e-06	7.56e-08	GO:0009058	biosynthetic process	9.93e-06	6.72e-08
GO:0000904	cell morphogenesis involved in differentiation	1.17e-05	9.19e-08	GO:0035825	homologous recombination	1.08e-05	7.38e-08
GO:1902533	positive regulation of intracellular signal transduction	1.18e-05	9.37e-08	GO:1902105	regulation of leukocyte differentiation	1.28e-05	8.84e-08
GO:0000209	protein polyubiquitination	1.22e-05	9.69e-08	GO:0045621	positive regulation of lymphocyte differentiation	1.35e-05	9.36e-08
GO:0048858	cell projection morphogenesis	1.35e-05	1.08e-07	GO:0010467	gene expression	1.41e-05	9.84e-08
GO:0009967	positive regulation of signal transduction	1.46e-05	1.18e-07	GO:1903463	regulation of mitotic cell cycle DNA replication	1.47e-05	1.06e-07
GO:0032940	secretion by cell	1.61e-05	1.31e-07	GO:1903464	negative regulation of mitotic cell cycle DNA replication	1.47e-05	1.06e-07
GO:0032446	protein modification by small protein conjugation	1.67e-05	1.37e-07	GO:1902576	negative regulation of nuclear cell cycle DNA replication	1.47e-05	1.06e-07
GO:0048583	regulation of response to stimulus	1.88e-05	1.56e-07	GO:0031060	regulation of histone methylation	1.6e-05	1.16e-07
GO:0010243	response to organonitrogen compound	1.89e-05	1.58e-07	GO:1902969	mitotic DNA replication	1.82e-05	1.33e-07
GO:0006820	anion transport	1.96e-05	1.65e-07	GO:0097692	histone H3-K4 monomethylation	2.18e-05	1.61e-07
GO:0071702	organic substance transport	1.98e-05	1.68e-07	GO:0030521	androgen receptor signaling pathway	2.93e-05	2.18e-07
GO:0048522	positive regulation of cellular process	2.61e-05	2.26e-07	GO:0098759	cellular response to interleukin-8	3.45e-05	2.61e-07
GO:0050790	regulation of catalytic activity	2.75e-05	2.39e-07	GO:0098758	response to interleukin-8	3.45e-05	2.61e-07
GO:0070646	protein modification by small protein removal	2.78e-05	2.44e-07	GO:0051785	positive regulation of nuclear division	5.01e-05	3.82e-07
GO:0032386	regulation of intracellular transport	2.95e-05	2.61e-07	GO:0006479	protein methylation	5.61e-05	4.34e-07
