## Supplementary material for "RNA recoding in cephalopods tailors microtubule motor protein function": Data S2

### Sheet: Table 6
Data S2. Summary of velocity and run distance fit parameters for single-molecule motility assays.
Fit parameters for velocity data. Mean velocity (nm/s) determined by fitting velocity hitograms to to a Gaussian least-squares best fit. p-values were detemined by two-tailed unpaired t-test											Fit parameters for run distance data. Mean decay constants (µm) determined by fitting 1-CFD plots to a One-phase exponential decay. p-values were detemined by two-tailed unpaired t-test
yeast GST-Dyn1(331kDa) dynein mutants
	Gaussian Best fit											One-phase decay
Mutation	mean (nm/s)	SD	95% CI Lower	95% CI Upper	R squared	n	p-value	t	dF		Mutation	Tau (µm)	95% CI Lower	95% CI Upper	R squared	n	p-value	t	dF
Wild-type	85.45	70.61	80.85	89.66	0.9932	5004			14		Wild-type	1.504	1.416	1.599	0.9748	3811			111
T2122A	71.36	108	22.91	93.54	0.9476	1068	0.311143	1.03148	14		T2122A	1.547	1.396	1.713	0.9592	803	0.573473	0.563993	66
N2915S	54.38	97.14	20.37	72.16	0.9726	883	0.00884792	2.81415	14		N2915S	1.526	1.408	1.655	0.9733	641	0.737684	0.335476	57
N3218D	31.21	85.39	(-)	48.54	0.9842	1374	1.49464e-05	5.22618	14		N3218D	2.175	2.023	2.338	0.9711	941	3.66757e-16	8.95678	73
N3218S	11.85	108.3	(-)	40.34	0.9858	1233	0.000153859	4.3721	14		N3218S	1.819	1.668	1.985	0.9668	865	2.82127e-05	4.29899	67
N3218G	11.81	106.6	(-)	44.34	0.9766	774	0.00184862	3.43861	14		N3218G	2.241	2.05	2.451	0.9594	508	7.24846e-16	8.89219	64
I3272V	83.35	59.44	80.89	85.72	0.9969	2350	0.380425	0.891184	14		I3272V	1.579	1.526	1.633	0.9941	1178	0.121427	1.55637	64
A3473T	122	72.78	115.5	128.3	0.9809	999	5.56941e-11	10.2496	14		A3473T	1.296	1.233	1.363	0.9895	804	3.39405e-05	4.26231	54
K3544E	114.2	71.57	105.4	122.3	0.9678	1669	4.06189e-07	6.56464	14		K3544E	1.395	1.332	1.461	0.9893	1319	0.0261635	2.24228	69
K3544R	116.7	81.32	106.1	126.1	0.9676	891	6.35229e-07	6.39576	14		K3544R	1.541	1.463	1.622	0.9874	881	0.496032	0.682156	66
K3544G	107	83.13	96.71	116	0.9735	705	0.000122273	4.45663	14		K3544G	1.6	1.503	1.703	0.9832	519	0.112168	1.597	55
K3600R	104.6	61.67	100.2	109	0.9878	2276	4.01015e-07	6.5695	14		K3600R	1.234	1.177	1.295	0.9917	1821	6.15304e-08	5.66679	58
human K560-GFP kinesin mutants
	Gaussian Best fit											One-phase decay
Mutation	mean (nm/s)	SD	95% CI Lower	95% CI Upper	R squared	n	p-value	t	dF		Mutation	Tau (µm)	95% CI Lower	95% CI Upper	R squared	n	p-value	t	dF
Wild-type	610.1	223.6	593.2	626.8	0.9748	3768			28		Wild-type	1.426	1.396	1.457	0.9977	3982			77
K67E	612.1	208.9	586.3	636.6	0.9414	2395	0.88981	0.139225	28		K67E	1.3	1.268	1.333	0.9969	2238	4.26772e-08	5.81042	58
K67R	533.7	219.3	524	543.4	0.9912	1324	8.66305e-11	8.10589	28		K67R	1.747	1.691	1.805	0.9945	1149	1.01456e-21	11.2544	74
K67G	492.6	171	481.2	504.1	0.9811	616	1.86278e-16	11.8947	28		K67G	1.399	1.375	1.423	0.9988	562	0.151196	1.44453	43
Y77C	629.4	273.4	586.2	670.7	0.9017	4103	0.373247	0.898147	28		Y77C	1.815	1.756	1.877	0.994	3436	1.01809e-27	13.2699	86
N117D	494.3	203.2	481.4	507.1	0.9826	821	1.39754e-15	11.2762	28		N117D	2.479	2.375	2.587	0.9879	633	3.4737e-60	27.4672	72
N117S	593.3	214.8	575.9	610.4	0.9718	1314	0.155617	1.44087	28		N117S	1.348	1.302	1.395	0.9949	1203	0.00525192	2.83836	55
N117G	501.8	140	484.4	520.3	0.9389	517	1.5892e-12	9.22012	28		N117G	1.203	1.177	1.23	0.9984	482	1.91762e-20	11.3106	39
K166E	582.3	239.7	561	603.4	0.9639	770	0.0393638	2.11362	28		K166E	0.9291	0.8933	0.9663	0.9958	761	3.4188e-34	17.6153	36
K281R	619.3	210.4	597.5	640.5	0.9567	3081	0.482272	0.707732	28		K281R	1.607	1.565	1.651	0.9963	2711	9.38798e-12	7.373	78
R367K	723	167.3	698.2	746.4	0.9194	1445	1.03989e-10	8.05563	28		R367K	1.16	1.118	1.202	0.995	1388	4.39355e-17	9.65176	58
D. pealeii sqK554-GFP kinesin variants
	Gaussian Best fit											One-phase decay
Mutation	mean (nm/s)	SD	95% CI Lower	95% CI Upper	R squared	n	p-value	t	dF		Mutation	Tau (µm)	95% CI Lower	95% CI Upper	R squared	n	p-value	t	dF
Unedited	587.1	158.1	574.6	599.7	0.9742	2066			28		Unedited	1.037	1.016	1.058	0.9982	2027			58
v1	570.4	131.3	559	581.9	0.9701	2393	0.797155	0.258257	28		v1	1.145	1.131	1.16	0.9992	2257	3.25657e-07	5.43068	55
v2	563.9	137.2	553.3	574.6	0.9758	1325	0.766712	0.298124	28		v2	1.169	1.131	1.208	0.996	1250	0.0155908	2.45487	57
v3	520.6	89.43	516.7	524.5	0.993	266	4.44397e-13	9.37805	28		v3	1.015	0.9792	1.053	0.9967	261	0.791355	0.265416	24
v4	674.3	111.4	663.6	685.3	0.9646	196	5.49706e-12	8.7015	28		v4	0.9905	0.9682	1.013	0.9987	198	0.106813	1.63059	24
v5	620.6	97.26	608.2	633.9	0.9421	951	0.0079989	2.75051	28		v5	0.9863	0.9411	1.033	0.9938	929	0.209036	1.26445	41
D. opalescens sqK554-GFP kinesin variants
	Gaussian Best fit											One-phase decay
Mutation	mean (nm/s)	SD	95% CI Lower	95% CI Upper	R squared	n	p-value	t	dF		Mutation	Tau (µm)	95% CI Lower	95% CI Upper	R squared	n	p-value	t	dF
Unedited	487.4	80.88	483.3	491.7	0.9794	1186	2.12459e-100	79.5678	56		Unedited	1.075	1.049	1.103	0.9978	1160	1.09881e-07	6.07133	43
Unedited	304.9	46.29	303	306.8	0.9873	215			56		Unedited	0.473	0.3911	0.5728	0.9628	217			14
v1	275.2	57.01	273.7	276.7	0.9947	375	1.80412e-46	24.3009	56		v1	0.5778	0.5625	0.5936	0.9989	373	0.0593198	1.9577	17
v2	298	58.84	295.2	300.7	0.9836	116	6.91814e-05	4.13371	56		v2	0.587	0.5544	0.6217	0.996	115	0.0492203	2.05593	14
v3	307.5	59.63	303.1	312	0.9594	191	0.275538	1.09575	56		v3	0.5988	0.5262	0.6815	0.978	190	0.0526871	2.01464	17
v4	292.2	52.46	288.9	295.4	0.9736	303	3.30383e-10	6.89828	56		v4	0.746	0.7278	0.7647	0.9988	294	0.000350475	3.95997	21
v5	285.1	55.56	283.4	286.8	0.993	497	1.26027e-29	15.4952	56		v5	0.7319	0.7134	0.7508	0.9986	482	0.000471417	3.82606	24
human K560-GFP kinesin mutants at 8C
	Gaussian Best fit											One-phase decay
Mutation	mean (nm/s)	SD	95% CI Lower	95% CI Upper	R squared	n	p-value	t	dF		Mutation	Tau (µm)	95% CI Lower	95% CI Upper	R squared	n	p-value	t	dF
Wild-type 25C	631	160.9	608.6	652	0.8663	662	2.63263e-52	27.6061	57		Wild-type 25C	1.234	1.198	1.271	0.9972	573	3.14563e-22	14.6215	42
Wild-type 8C	319.7	86.53	309.9	328.8	0.9176	264			57		Wild-type 8C	0.7193	0.6782	0.7633	0.9929	259			23
K67E	351.5	91.45	343.8	358.9	0.9484	99	2.88628e-07	5.4548	57		K67E	0.6957	0.6617	0.7316	0.9964	98	0.358545	0.929716	14
K67R	363.4	96.36	356.2	370.4	0.9571	380	7.04934e-12	7.64798	57		K67R	0.8523	0.8039	0.9034	0.9927	357	6.59848e-05	4.34711	28
K67G	345.2	82.14	337.9	352.3	0.9441	123	1.7548e-05	4.48412	57		K67G	1.146	1.108	1.186	0.9972	119	1.45863e-16	12.7674	22
Y77C	370.8	69.87	363.7	377.6	0.9316	518	2.59251e-15	9.15382	57		Y77C	0.8202	0.8099	0.8307	0.9996	505	5.37973e-05	4.42478	26
N117D	348.8	63.57	344.2	353.3	0.9618	803	6.08703e-08	5.79818	57		N117D	1.074	1.046	1.103	0.9979	740	2.77185e-17	11.5395	41
N117S	419.9	70.82	414.3	425.5	0.9524	192	4.7228e-37	18.9642	57		N117S	0.8675	0.8365	0.8998	0.9973	188	1.5393e-06	5.53162	22
N117G	378	83.4	370.8	385.2	0.9422	107	1.29311e-17	10.1421	57		N117G	0.655	0.6105	0.7031	0.9934	105	0.0319587	2.22469	16
