## Supplementary material for "RNA recoding in cephalopods tailors microtubule motor protein function": Data S3

### Sheet: Table 4
Data S3. Cephalopod RNA recoding sites in DYNC1H1.
Residue in Human DYNC1H1	Residue in Aspergillus NudA	Residue in Yeast Dyn1	Site in D. pealeii	Site in S. officianalis	Site in O. bimaculoides	Site in O. vulgaris	% Editing in D. pealeii Giant Axon	% Editing in D. pealeii Giant Fiber Lobe	% Editing in D. pealeii nervous tissue	% Editing in S. officianalis	% Editing in O. bimaculoides	% Editing in O. vulgaris	Region
S28	D25	(-)			S28G						1.26		dimerization
E53	S54	(-)				K54R						1.8
A54	K55	(-)				R55G						37.67
K59	E60	G55				K60R						7.08
G92	S94	(-)		S97G						7.13
(-)	A92	(-)	T96A	T95A			45.51	5.88	4.94	13.58
I103	L105	I78			I110M	I110M					7.74	9.35
H108	S	N	H115R				6.62	1.72	0.75
K112	T	K92	K120R				2.33	0.7	0.63
A117	A	L				I125V						1.06
K129	L	E109		K136E						0.72
K129	L	E109		K136R						1.41
K129	L	E109		K136G						e0.01
Q134	Q137	Q114		Q141R						0.66
T139	N142	Y119		N146S						1.08
S141	P	P		S148G						0.61
E147	E164	G127		E154G						1.84
S154	H	T		S161G						0.59
K170	K190	K150			K178R						1.16
K184	K206	R162		K191R						1.43
S206	N	L				S214G						1.23	tail
N250	N273	N227		N257D						0.67
I275	I298	V252				I283V						0.49
K291	Q314	Q268		K298E						0.72
N333	N356	N310		N340S						1
T348	T371	S		T355A						0.59
R365	K389	K342			K373R						1.97
K366	K390	K343		K373R						1.11
T370	C	S		T377A						0.83
S389	D	M		S396G						3.13
K400	T	D			R408G						5.46
K411	T	G386		K418E						2.88
K411	T	G386		K418G						e0.08
K411	T	G386	K419R	K418R			11.01	2.88	1.18	2.65
M413	M437	Y388				M421V						2.18
E418	S	G393		E425G						0.74
Q421	R	E			S429G	S429G					9.28	17.49
T422	T446	E397	T430A	T429A		T430A	15.37	4.8	1.23	2.74		0.79
K468	K480	S	R476G	R475G			16.51	3.84	4.05	3.22
T489	Y	(-)		S496G						0.88
G497	G	(-)		T505A		T506A				2.27		1.76
V507	G	(-)			I513M	I513M					1.03	1.28
K540	P	V		K545R	K546R	K546R				2.1	2.73	1.49
T543	T560	R	T549A				4.22	0.23	0.32
M550	E	E		I555V						0.61
T606	T623	Q		T611A						0.73			DIC binding
S688	L	Q				S694G						0.46
G712	T	(-)		S717G						1.47
T719	N	T		S724G						2.33
S722	R	I		S727G						1.82
T723	N	L			T729A	T729A					2.81	5.56
K734	E	E				R741G						0.49
K748	K762	S684			K755R						1.17
N752	N766	S688			N759S						0.82
K754	I	T		R760G						2.44
R759	Q	Q		R765G						0.84
Q773	R787	Y709		Q779R						0.77			tail
Y775	Y785	Y711		Y781C						8.32
T787	T801	T723		T793A						1.53
Y788	L	F			Y795C	Y795C					18.21	5.94
T791	T805	L	T798A				1.28	0.38	1.09
K809	M	V		R815G						1.53
A814	S	L			N821S	N821S					1.05	3.67
A814	S	L			N821D						1.12
A814	S	L			N821G						e0.01
I816	I830	L752			E863G	E863G					12.24	26.22
A817	V831	Q753		T823A						6.87
Q834	R876	H		Q840R						1.81
R835	E	S		R841G						3.27
E838	A880	(-)		E844G						7.44
N842	V	R		N848S						4.36
N842	V	R		N848D						1.07
N842	V	R		N848G						e0.05
E854	N	E798		E860G						0.61
R862	H904	K809			K869R	K869R					1.33	1.5
T866	T	G813		N872G						e0.1
T866	T	G813		N872D						3.04
T866	T	G813		N872S						3.38
T873	A915	E		T879A						1.85
N879	D	S826			S886G	S886G					4.8	4.45
R880	A	N	K887G				e13.86	e1.79	e1.6
R880	A	N	K887E				21.87	5.05	5.19
R880	A	N	K887R				63.38	35.51	31.39
N889	N	F	S896G				1.06	0.43	0.83
H891	E	K838		H897R						0.88
Y893	Y935	L	Y900C				5.2	0.98	1.27
I898	F	D		Q904R						1.5
Q916	H	R	E923G				3.6	0.77	0.41				DLIC binding
R920	R962	K867	K927R	K926R			5.02	1.12	1.08	0.61
Q924	N	H870	Q931R				0.93	0.7	0.54
L927	Q969	K873		K933G						e0.17
L927	Q969	K873		K933E						0.71
L927	Q	K873	K934R	K933R			31.98	9.11	4.61	23.97
Q929	Q	V	K936R				23.4	3.55	2.65
A930	P	L	K937R	K936R			88.26	70.89	70.82	1.19
E931	M	K			E938G						2.8
N966	N1006	N913		N973D	N974D	N974D				2.23	0.68	0.4
N966	N1006	N913		N973S						1.23
N966	N1006	N913		N973G						e0.03
Q967	Q1007	F				Q975R						0.43
R998	K1038	(-)		R1005G						0.84			tail
S1045	K1083	C		K1051R						0.59
Q1058	Q1096	E964		Q1064R						1.77
R1071	I	V	K1078R				3.18	1.23	1.08
E1074	D1112	N980		N1080D						1.12
E1074	D1112	N980		N1080S						0.89
E1074	D1112	N980		N1080G						e0.01
D1075	D1113	S981		N1081S						19.13
D1075	D1113	S981		N1081D						0.72
D1075	D1113	S981		N1081G						e0.14
K1100	R1138	N	K1107R				1.77	0.52	0.48
F1102	F	F1008	I1109V				17.07	7.56	8.73
K1125	H1163	L1032		K1131R						12.59
S1129	L	K	S1136G	S1135G			1.69	0.26	0.49	2.09
T1140	R1178	R1047				K1147R						0.44
K1148	T	R1055		K1154E						0.63
K1148	T	R1055		K1154G						e0.01
K1148	T	R1055	K1155R	K1154R			2.88	0.28	0.34	1.75
E1152	D1190	A1059		E1158G						0.89
K1228	K1266	V1135		K1234R						0.95
I1232	V1270	L1139		I1238V						2.82
N1238	A	V		S1244G		S1245G				0.58		0.4
K1242	K1280	S		K1248R						1.06
K1263	E	V1170	K1270R	K1269R	K1270R	K1270R	30.24	10.21	8.97	6.22	0.96	2.05
K1265	K1303	K1172	K1272R	K1271R	K1272R	K1272R	98.31	95.3	92.44	78.4	70.69	75.81
L1271	I1309	L1178		M1277V						4.92
K1338	T	N		K1344E						0.44
Q1361	Q1394	S1263		Q1367R						0.76
N1362	S1395	D1264		S1368G						1.2
K1371	K1404	D1273		K1377R						0.81
G1392	Q	M				N1399D						0.42
K1395	K1428	S1297		K1401R						1.22
E1406	E1439	G1308		E1412G						5.21
K1414	L	N			K1421R	K1421R					0.69	2.02
N1423	R	R		S1429G						2.37			linker
T1430	T1465	S1338		T1436A						0.54
N1442	S1477	N1350		N1448S						0.82
L1450	I1485	I1358	I1457V			I1457V	0.64	0.39	0.39			0.89
L1451	A1486	E1359	S1458G	S1457G	S1458G	S1458G	18.72	10.13	5.99	27.41	0.64	0.82
K1464	K1499	N1372		K1470E						0.46
K1464	K1499	N1372		K1470R						0.58
K1464	K1499	N1372		K1470G						e0.003
V1469	T1504	F				I1476V						0.39
N1482	N1517	S1390		N1488S						0.67
N1502	N1537	E1402		N1508G						e1.6
N1502	N1537	E1402		N1508S						2.12
N1502	N1537	E1402	N1509D	N1508D	N1509D	N1509D	98.51	91.38	77.49	75.98	74.06	76.13
S1503	S1538	E1403	S1510G	S1509G			6.38	3.64	1.74	4.65
Y1512	Y1547	Y1420		Y1518C						0.82
K1514	K1549	K1422		R1520G						1.89
T1552	T1587	G1460		T1558A						0.48
G1553	G1588	E1461		S1560G						0.49
Q1569	Q1604	K1477		Q1575R						0.51
V1591	V1626	V1499	I1598V	I1597V			5.94	2.08	1.61	0.57
K1610	K1645	K1517	K1617R	K1616R			13.29	5.02	4.82	1.45
I1611	I1646	M1518/I1519	I1618V	I1617V			59.73	36.38	36.84	5.97
K1645	N1680	K1553		K1651R						0.85
A1648	F	D			T1655A	T1655A					1.92	0.49
K1655	K1690	K1563				K1662R						0.5
S1663	G1698	S1591		S1669G						0.79
E1668	D1703	E1576		N1674S						7.09
L1674	V	T1580			T1681A	T1681A					2.05	1.41
S1677	T1711	R1583		T1683A						0.55
T1688	K1722	E1594		N1694G						e0.03
T1688	K1722	E1594		N1694S						2.85
T1688	K1722	E1594		N1694D						1
I1692	L1726	L1598			I1699V	I1699V					0.74	0.51
K1707	S1741	T1613		K1713R						1.15
T1722	E	G		Q1728R						1.06
E1725	E	K	S1732G				26.44	14.91	7.53
G1728	N	(-)		K1734R						0.48
K1729	N	(-)	K1735G				e9.4	e2.69	e2.4
K1729	N	(-)	K1735E				9.47	2.76	3.01
K1729	N	(-)	K1735R				99.23	97.28	80.4
Y1738	F	I		Y1742C						0.49
T1740	D1774	V	K1745G				e0.58	e0.04	e0.035
T1740	D1774	V	K1745R				3.4	0.73	0.75
T1740	D1774	V	K1745E				16.97	5.63	4.71
N1761	E	L			S1767G	S1767G					35.94	58.4
N1790	E1819	K1681		N1796D						0.42
N1790	E	K	N1797S				2.76	0.46	0.42
R1804	S1833	V1694		R1810G						0.68
I1812	I1841	L1702		I1818M						1.25
S1828	S1857	C1718				N1836D						0.71
Q1855	Q1883	N1745		Q1861R						0.58
N1931	C1959	N1821		N1937S						0.45			aaa1L
R1983	R2011	Q1873		K1989R		K1991R				3.74		0.97
N1987	T	(-)				I1995M						0.37
S2038	S2060	E1918		S2043G						1.48
R2118	(-)	(-)				R2125G						0.36
Q2134	P	E		Q2139R						0.78
M2145	I2156	I2002	M2151V				25.37	5.75	3.02
S2159	Q2170	D2016		S2164G						0.65
E2174	N	N		Q2179R						0.49			aaa1-2 connector
T2176	E	K2032				K2183R						0.66
R2179	T	V		R2184G						1.6
K2184	E	D		K2189R						0.65
T2192	V2203	S2048		T2197A						0.4
Y2193	D2204	M2049			Y2200C	Y2200C					9.53	11.06
E2197	(-)	(-)				D2204G						0.63
E2198	(-)	(-)				E2205G						1.48
H2252	H2237	Y2102	Y2258C	Y2257C			99.04	96.03	86.37	85.55			aaa2L
Y2265	Y2270	Y2115		Y2270C						0.48
N2271	T2276	A2121	N2277S	N2276S			1.54	0.41	0.36	1.39
T2272	T2277	T2122		T2277A						7.12
E2366	E2371	T2217		E2371G						0.71			aaa2s
D2392	D	N			E2399G	E2399G					1.17	1.73
A2394	S	L			Y2401C	Y2401C					2.2	3.05
Q2395	V	(-)			H2402R	H2402R					4.83	4.74
R2397	S	(-)			K2404E	K2404E					21.2	25.78
R2397	S	(-)			K2404G	K2404G					e17.5	e21.8
R2397	S	(-)			K2404R	K2404R					82.44	84.73
R2398	(-)	(-)			K2405R	K2405R					10.93	11.93
R2398	(-)	(-)				K2405G						e0.12
R2398	(-)	(-)				K2405E						0.97
K2399	(-)	(-)		K2404R	K2406R	K2406R				1.22	37.09	39.08
K2399	(-)	(-)			K2406E	K2406E					5.19	5.17
K2399	(-)	(-)			K2406G	K2406G					e1.9	e2.02
G2405	(-)	(-)			E2407G	E2407G					24.41	27.91
E2406	G2403	(-)				E2408G						0.44
I2422	I2419	L2252			I2424M	I2424M					3.93	4.49
M2423	L2420	I2253			I2425V	I2425V					1.96	4.1
Y2426	L2423	S2256	S2427G				3.26	0.65	0.33
N2430	D2427	A2260			D2432G	D2432G					0.78	0.88
T2434	H	T			I2436V	I2436V					2.37	1.85
G2456	N2453	N2282		N2456S						0.5
L2462	L2459	2288	I2463M				61	11.95	8.95
H2463	N2460	Q	N2464D	N2463D			3.03	0.77	0.46	0.41
R2467	R2464	H2293		R2467G						0.45
N2473	N2470	R2299		N2473D						0.42
N2473	N2470	R2299		N2473S						0.77
N2473	N2470	R2299		N2473G						e0.003
Q2482	E	L		Q2482R						1.43
M2510	D	F				I2512M						0.93
E2513	S2510	T2341				E2515G						0.89
I2518	V2515	F				I2520V						0.77
I2521	L2518	H			I2523M	I2523M					5.29	5.97	aaa2-3 connector
T2522	T2519	N2343		T2522A	T2524A	T2524A				0.62	30.11	31.43
T2523	T2520	T2344			T2525A	T2525A					1.21	1.18
P2530	T2527	S			T2532A	T2532A					0.53	0.65
I2535	I2532	A	I2536V				4.85	0.67	0.34
Q2549	Q2547	C2372		Q2549R						0.63
H2560	H2558	H2383			H2562R	H2562R					1.23	0.57
K2561	S2559	E2384			K2563R	K2563R					17.23	12.43
R2576	R2574	K2399		R2576G						1.13			aaa3L
T2644	T2642	T2467		T2644A						0.7
G2656	G	I			N2658D	N2658D					1.11	1.01
K2657	R2655	K2480			K2659R	K2659R					4.95	7.64
K2657	R2655	K2480			K2659E	K2659E					0.78	0.46
K2657	R2655	K2480			K2659G	K2659G					e0.04	e0.04
E2688	E2686	E2511		E2688G						0.52
R2694	R2692	K2517				K2896E						0.42
R2694	R2692	K2517				K2896R						0.32
R2694	R2692	K2517				K2896G						e0.001
S2696	S	P			T2698A	T2698A					0.61	0.92
Q2698	K2696	N2521			Q2700R	Q2700R					10.91	13.09
I2706	I2704	I2529		I2706M						1.15
T2716	T2714	T2539		T2716A						1.38
S2761	L	E			S2763G	S2763G					1.6	5.6	aaa3S
R2763	R2761	R2586		R2763G						0.91
M2779	E	E				K2781R						0.29
R2801	R2799	R2624				R2803G						0.43
P2817	S2815	T2640		T2817A						0.62
R2844	A	N				K2846E						0.32
N2849	A	L			N2851S	N2851S					2.3	0.99
S2868	K2866	S2691		K2868G						e0.06			aaa3-4 connector
S2868	K2866	S2691		K2868R						4.27
S2868	K2866	S2691		K2868E						1.3
R2927	R2925	K2950			R2929G	R2929G					1.2	0.51	aaa4L
K3052	K3050	D2875	K3053R	K3052R			11.69	3.82	5.42	19.48
M3068	M3066	I2891				M3070V						0.35
R3078	K3076	A2901		R3078G						1.56
T3081	T3079	S2904			T3083A						0.65
N3092	N3090	N2915	N3093S				6.4	1.04	0.41
Y3103	F3101	S				Y3105C						0.33	aaa4S
K3112	S	V		K3112R						0.41
M3113	V	I2936		I3113M						0.49
Y3176	Y3174	F2992		Y3176C						0.92			stalk cc1
N3181	A3179	R2997		N3181S						0.81
N3185	K3183	K3001	K3186E	K3185E			6.75	2.03	2.37	9.28
N3185	K3183	K3001		K3185R	K3187R	K3187R				0.43	1.74	1.03
N3185	K3183	K3001		K3185G						e0.04
I3260	V3258	I3076	I3261V				0.37	0.4	0.3
E3262	A3260	K3078	Q3263R				17.01	12.08	7.71
H3265	E	K		I3265V						0.41
K3279	L	M		T3279A						0.73
D3283	A	Q		E3283G						0.99
N3294	K	R		N3294D						0.55			mtbd
L3321	L3319	M3137	I3322V				99.15	97.9	95.41
E3330	H	Y		E3330G						0.34
K3336	K3334	R3152		K3336R						76.95
K3336	K3334	R3152		K3336E						0.3
K3336	K3334	R3152		K3336G						e0.23
I3348	I3346	I3164			I3350V						0.4
I3397	E3396	N3214			I3399V						0.51
L3400	V3399	I3217		I3400M						2.34
N3401	N3400	N3218		N3401D	N3403D	N3403D				0.64	2.47	5.44
N3401	N3400	N3218			N3403S	N3403S					67.39	78.48
N3401	N3400	N3218			N3403G	N3403G					e1.7	e4.3
I3455	I3454	I3272	I3456V				41.86	44.55	41.82				stalk cc2
K3471	K3470	N3288	K3472R	K3471R		K3473R	1.65	0.32	0.26	2		0.39
S3493	S3492	T3310				S3495G						0.28
T3495	S3494	Q3312			T3497A	T3497A					14.93	16.24
N3498	T	K			N3500D	N3500D					0.56	0.57
A3504	I3503	I3321			I3506V	I3506V					1.14	0.57
D3506	D3505	N3323				D3508G						0.32
Y3516	Y3515	Y3333	Y3517C				2.27	1.12	0.87
Q3523	Q3522	R3340		Q3523R						0.37			aaa4S
N3527	A3526	D3344		N3527D						0.87
N3555	N3554	T3372		N3555S						15.55			aaa4-5 connector
N3555	N3554	T3372		N3555D						1.37
N3555	N3554	T3372		N3555G						e0.21
R3559	R3558	K3376				R3561G						0.38
E3575	E3574	E3392		E3575G						0.31			aaa5L
I3578	I3577	I3396				I3580V						0.47
T3610	T3609	T3426?	T3611A				0.52	0.29	0.55
K3621	K3620	K3438		K3621R						0.34
N3622	Q3621	R3439		N3622D						0.39
Y3641	L3640	F3458		Y3641C						0.64
T3656	T3655	A3473	T3657A	T3656A			97.61	90.46	77.98	58.03
Q3667	Q3666	H3484		Q3667R						0.59
I3677	L3676	L3494				I3679V						0.56
R3682	R3681	C3499		R3682G						0.39
T3685	S3684	S3502			N3687S	N3687S					17.22	25.08
T3685	S3684	S3502			N3687D	N3687D					0.38	0.76
T3685	S3684	S3502			N3687G	N3687G					e0.07	e0.19
N3700	N3699	H3517		N3700D						0.26
Q3709	Q3708	E3526				Q3711R						0.48	buttress
N3714	N3713	N3531			N3716S	N3716S					0.75	1.74
E3726	R3725	R3543				E3728G						0.41
K3727	R3726	K3544	K3728E	K3727E			8.8	4.46	4.39	3.36
K3727	R3726	K3544	K3728R				0.86	0.31	0.39
K3727	R3726	K3544	K3728G				e0.076	e0.014	e0.02
D3730	D3729	D3547	D3731G	D3730G			1.94	0.83	1	1.54
K3757	H	Q	K3758R				2.55	0.93	0.94
K3783	K3782	K3600	K3784R			K3785R	4.41	0.42	0.28			0.47
S3809	S3808	V3626		S3809G						0.45
Y3825	Y3824	Y3642		Y3825C						0.31			aaa5S
Y3827	F3826	I3644		Y3827C						0.74
T3850	E	R3665	K3851R				3.4	0.35	0.33
H3853	Y3856	A3667		Y3852C						24.54
N3869	Q	C			S3871G						0.92
V3915	(-)	V3725	I3916V				7.01	1.89	2.14				aaa5-6 connector
C3940	N	V				K3942R						0.42
K3945	K3938	S3730			K3947R	K3947R					1.4	1.52
A3953	A	V			K3955R	K3955R					1.06	0.69
S3963	E	(-)	S3963G	S3962G			4.92	0.37	0.53	0.68
Q3968	N	N		M3967V						0.73
I3983	L3973	I3757		I3982V						0.27
Q3985	K3975	(-)	K3985E	K3984E			4.79	0.41	0.53	1.03
M4004	A	A				N4005D						0.6
V4009	I3999	(-)				I4010M						0.25
S4010	V	(-)		E4009G						0.31
S4052	S4038	T3797		S4051G						8.71			aaa6L
H4054	K4040	K3799		R4053G						0.27
E4056	D4042	I3801		D4055G						0.54
N4063	H4049	K3808	S4063G	S4062G			97.63	95.72	83.72	82.92
T4064	A	E3780	K4064E				2.37	1.66	1.52
T4064	A	E3780	K4064R	K4063R			0.55	0.34	0.31	0.25
T4064	A	E3780	K4064G				e0.01	e0.006	e0.005
I4071	M4057	L3816		I4070V						0.36
K4082	K4068	E3827		K4081R						1.76
I4084	I4070	I3829		I4083V						0.62
N4085	S4071	S3830		N4084G						e0.02
N4085	S4071	S3830		N4084S						5.26
N4085	S4071	S3830		N4084D						0.44
M4095	L	L	M4095V				1.14	0.72	0.7
N4137	N4123	P3887				N4138S						0.31
N4156	N4142	T3906				N4157S						0.6	aaa6S
K4203	G	K3952			K4204R	K4204R					0.8	1.18
K4204	F	K3953			K4205R	K4205R					0.41	0.82
K4237	K4223	N	K4237R				94.69	73.45	60.22
E4270	H	A	N4270S				6.08	3.02	2.53
R4271	S	H	K4271R				2.48	0.54	0.33
T4274	T4259	C	T4274A				1.07	0.78	0.5				C terminal tail
R4276	A	S	K4276R				1.51	0.29	0.23
C4286	E	P	S4286G				1.82	1.02	2.64
I4294	L	L			I4297V	I4297V					1.08	0.45
R4301	G4286	R4028	R4303G			R4304G	0.68	0.17	0.56			0.53
R4302	L4287	I4029				R4305G						0.32
P4313	P	(-)				T4316A						0.46
S4319	T4304	(-)			T4322A	T4322A					0.31	0.58
N4325	A	R	N4327S				15.87	6.24	3.38
D4353	G4338	(-)	D4355G				0.96	0.43	0.51
E4354	E4337	(-)	D4354G				1.36	0.73	0.94
A4358	(-)	(-)			T4361A						0.43
T4360	(-)	(-)			I4363V	I4363V					0.84	15.57
T4382	(-)	D4057				K4383R						2.11
T4382	(-)	D4057	N4382S				1.12	0.56	0.35
T4394	(-)	S4069	N4394S				1.93	1.67	1.04
Q4425	(-)	(-)	T4425A				2.43	0.88	1.95
K4441	(-)	(-)				E4442G						0.78
K4442	(-)	(-)				K4443R						14.84
S4483	(-)	(-)				S4484G						4.5
L4494	(-)	(-)	S4494G				0.96	0.39	0.25
G4513	(-)	(-)			K4514R	K4514R					0.39	0.97
E4542	D4344	E4091				D4543G						0.25
T4547	(-)	(-)				N4548D						0.25
S4548	(-)	(-)	S4548G				6.43	1.38	1.05
Q4549	(-)	(-)				K4550E						0.28
G4550	(-)	(-)				T4551A						0.27
S4557	(-)	(-)				S4559G						0.92
K4564	(-)	(-)				K4566R						0.27
L4587	(-)	(-)	I4588V				9.6	5.29	3.82
E4599	(-)	(-)	K4600R				77.79	28.58	33.14
K4600	(-)	(-)	K4601R				2.06	0.33	0.4
