## Supplementary material for "RNA recoding in cephalopods tailors microtubule motor protein function": Data S4

### Sheet: Table 5
Data S4. Cephalopod RNA recoding sites in KIF5B.
Residue in Human KIF5B	Site in D. pealeii	Site in S. officianalis	Site in O. bimaculoides	Site in O. vulgaris	% Editing in D. pealeii Giant Axon	% Editing in D. pealeii Giant Fiber Lobe	% Editing in D. pealeii nervous tissue	% Editing in S. officianalis	% Editing in O. bimaculoides	% Editing in O. vulgaris	Region
K67	K67E	K67E			7.01	4.5	1.46	1.6			alpha1b
K67	K67R	K67R			10.24	4.21	1.47	1.05
K67	K67G	K67G			e0.7	e0.2	e0.02	e0.02
D72				D72G						0.52
E75	S75G	S75G	S75G	S75G	49.5	25.6	10.78	2.37	92.27	90.81
Y77	Y77C	Y77C	Y77C		98.48	89.23	64.89	62.08	0.5		alpha1b/loop
D101			K101R						3.31		L5
N117	N117D	N117D			60.94	29.33	11.24	16.63			alpha2b
N117	N117S				21.77	16.54	9.6
N117	N117G				e13.26	e4.85	e1.05
K166		K166R	K166R					2.88	0.29		beta5b
K166		K166E						2.9
K166		K166G						e0.08
D177		E177G						0.34			alpha3
K187		K187E						0.33
K187		K187R						0.37
K187		K187G						e0.001
S188		N188D						2.17
I265			I265M	I265M					0.35	0.24	switchII-alpha4
I265			I265V	I265V					0.61	0.3
I265			I265V	I265V					e0.002	e0.0007
S272	K273R	K273R			13.49	3.81	1.98	3.25			switch II-L12
K281			K282R	K282R					26.18	27.22
I300			I301V	I301V					0.41	0.31	beta8
R355		K356R						0.4			neck cc
I358		M359V						75.76
R367	K368R	K368R			99.76	96.19	92.43	41.98
R367	K368E				0.78	0.23	0.33
R367	K368G				e0.8	e0.2	0.3
K384		K384R						0.29			neck hinge
L387		I387V						1.15
F390		E390G						35.9
T399		T394A		T394A				0.37		0.34
P403		S398G						1.29
Y429			Y423C						0.61		stalk CC1
D468		E462G						11.42
Q471		Q465R						0.61
A472		Q466R						1.88
D482		E476G						1.99
K485	K479R	K479R			72.81	46.06	19.96	2.25
K485		K479E						0.81
K485		K479G						e0.02
K489	K483E				41.3	12.32	4.84
K489	K483G				e40.37	e10.76	e2.8
K489	K483R	K483R			97.75	87.47	58.93	1.44
D511	N505D				0.58	0.23	0.28
D521	E515G				6.92	1.83	1.1
S532		S526G						0.32
K541		K535R						0.23
K575		K571E						0.26			stalk hinge
M582		K579R						0.32
D584		E581G						21.56
E585		E582G						0.56
K620		K617R						1.97			stalk CC2
Q633				R630G						0.39
S645	S642G				4.37	1.45	0.7
K656		K653R	K653R	K653R				0.38	0.63	0.86
S668				N665D						0.89
S668				N665S						0.63
S668				N665G						e0.006
K685				N683S						0.27
E686	E684G				0.84	0.57	1.09
N689	K687R	K687R			81.39	73.17	52.49	55.74
N689		K687E						1.18
N689		K687G						e0.7
T693	Q691R				3.83	2.59	1.9
N695	S693G				73.48	61.95	41.95
Q703	K701R				6.46	3.04	2.19
D732		N730S						0.26
H751			Y749C	Y749C					3.98	3.54
K764		K762R						3.12
A808		Q806R						0.37
T809		N807S						9.98
T809		N807D						1.28
T809		N807G						e0.1
R810		K808E						1.49
R810		K808R						0.51
R810		K808G						e0.008
(-)			K815R	K815R					0.31	0.38	tail linker
K844	K845R	K845R			22.55	13.09	5.52	0.79			tail coil
D855	D856G				4.01	2.7	1.88
E859	E860G	E860G	E860G	E860G	1.78	0.85	0.78	1.95	0.55	0.51
K862	K863R	K863R	K863R	K863R	78.6	61.79	58.79	73.23	41.08	48.3
K862	K863E	K863E	K863E	K863E	1.19	0.5	0.53	1.3	0.65	0.67
K862	K863G	K863G	K863G	K863G	e0.9	e0.3	e0.3	e0.9	e0.3	e0.3
K875	K876R	K876R	K876R	K876R	2.17	1.17	0.79	2.37	2.96	2.57
K882	K883R	K883R			1.28	0.61	0.7	0.78
R890	R891G	R891G			5.94	3.14	2.69	3.77
(-)	S895G	S895G	(-)	(-)	2.21	0.93	0.81	3.75	(-)	(-)
Y895		Y902C						0.71
K903	K910R	K910R			5.7	1.43	0.68	1.79
S908		Q915R						0.27
K909		K916R						0.4
I920	I927V	I927V			6.49	2.65	2.56	3.14			tail peptide
I920	I927M	I927M			1.44	0.55	0.44	0.69
I920	I927V	I927V			e0.09	e0.01	e0.01	e0.02
S933				T934A						1.64	globular tail
H936	Q943R	Q943R			96.52	91.24	73.45	66.83
I940	I947V	I947V			1	0.53	0.49	1.26
S940			T934A						0.95
N949				N950S						0.26
A954	T961A	T961A			2.62	1.12	1.44	1.01
G957	M967V	M967V	V961	V961	1.89	0.74	0.28	0.32
G960	E970G				0.9	0.57	0.32
K961		S971G						1.1
Q962	K972R	K972R			16.37	5.14	3.56	2.06
